# Impaired lysosomal acidification triggers iron deficiency, necrotic cell death and inflammation *in vivo*

**DOI:** 10.1101/710798

**Authors:** King Faisal Yambire, Christine Rostosky, Takashi Watanabe, David Pacheu-Grau, Sylvia Torres-Odio, Angela Sanchez-Guerrero, Ola Senderovich, Esther G. Meyron-Holtz, Ira Milosevic, Jens Frahm, Phillip West, Nuno Raimundo

## Abstract

Lysosomal acidification is a key feature of healthy cells. Inability to maintain lysosomal acidic pH is associated with aging and neurodegenerative diseases. However, the mechanisms elicited by impaired lysosomal acidification remain unknown. We show here that inhibition of lysosomal acidification triggers cellular iron deficiency, which results in impaired mitochondrial function and necrotic cell death. These effects are recovered by supplying iron via a lysosome-independent pathway. Notably, iron deficiency is sufficient to trigger inflammatory signaling in cultured primary neurons. Using a mouse model of impaired lysosomal acidification, we observed a robust iron deficiency response in the brain, verified by *in vivo* magnetic resonance imaging. Furthermore, the brains of these mice present a pervasive inflammatory signature associated with instability of mitochondrial DNA (mtDNA), both corrected by supplementation of the mice diet with iron. Our results highlight a novel mechanism linking lysosomal dysfunction, mitochondrial malfunction and inflammation *in vivo*.
