## Supplemental Table S2 for "Impaired lysosomal acidification triggers iron deficiency, necrotic cell death and inflammation *in vivo*"

### Sheet: Sheet0
Table S2. GSE60570- Disease or functions annotation for cell death and survival (related to Figure 3)
Categories	Diseases or Functions Annotation	p-value	Predicted Activation State	Activation z-score	Molecules	# Molecules
Cell Death and Survival	Necrosis	2.02e-12		1.759	ACAT1,ACD,ACKR3,ACLY,ADGRE2,ADORA2B,ADRB1,ADRB2,AHSA1,AIMP2,API5,ARHGAP4,ARHGDIA,ATF3,ATF5,ATG13,ATP2A2,AURKB,AVPI1,BAG1,BAG6,BAK1,BCL11B,BCL2L12,BHLHE40,BLK,BMF,BNIP3L,BUB3,CA9,CABLES2,CACNB3,CADM1,CASP9,CCDC6,CCDC88B,CCN1,CCN5,CCND1,CCND3,CCNE1,CCNL2,CCT3,CCT5,CCT6A,CCT7,CD55,CDC20,CDC25A,CDC34,CDC37,CDC45,CDCA5,CDCP1,CDON,CDR2L,CDT1,CENPB,CLASP1,CLK3,CLPTM1L,CLYBL,CNN2,CNPY2,COL1A1,COPS5,CSF1,…	342
Cell Death and Survival	Cell death of tumor cell lines	9.75e-12		0.928	ACD,ACKR3,ADORA2B,ADRB1,AHSA1,AIMP2,API5,ARHGAP4,ARHGDIA,ATF3,ATF5,ATG13,ATP2A2,AURKB,AVPI1,BAG1,BAG6,BAK1,BCL2L12,BHLHE40,BMF,BNIP3L,BUB3,CABLES2,CADM1,CASP9,CCDC6,CCN1,CCN5,CCND1,CCND3,CCNE1,CCNL2,CCT3,CCT5,CCT6A,CCT7,CD55,CDC20,CDC25A,CDC34,CDC37,CDCA5,CDCP1,CDON,CDR2L,CDT1,CENPB,CLASP1,CLK3,CLPTM1L,CLYBL,CNN2,CNPY2,COL1A1,COPS5,CYB5A,DAPK3,DCTD,DDIT3,DDIT4,DHCR24,DKK1,DLL1,DNMT1,DPH2,DUSP1,DU…	222
Cell Death and Survival	Apoptosis	5.66e-09		0.525	ACD,ACIN1,ACLY,ACTN4,ADAMTSL4,ADORA2B,ADRB1,ADRB2,AGO2,AHSA1,AIFM2,AIMP2,ALDH1A3,ALDOC,ALKBH5,ANGPTL4,API5,ARHGAP4,ARHGDIA,ARHGEF19,ASIC3,ATAT1,ATF3,ATF5,AURKB,BAG1,BAG6,BAK1,BCL11B,BCL2L12,BHLHE40,BHLHE41,BIRC8,BLK,BMF,BNIP3L,BUB3,CABLES2,CADM1,CASP9,CCDC6,CCDC88B,CCN1,CCN5,CCND1,CCND3,CCNE1,CCNL2,CD55,CDC20,CDC25A,CDC34,CDC37,CDC45,CDCP1,CDON,CENPB,CLASP1,CLIP3,CLK3,CLPTM1L,CNN2,COL1A1,COPS5,CS…	322
Cell Death and Survival	Apoptosis of tumor cell lines	2.03e-07		0.228	ACD,ADORA2B,AHSA1,AIMP2,API5,ARHGAP4,ARHGDIA,ATF3,ATF5,BAG1,BAG6,BAK1,BCL2L12,BHLHE40,BMF,BNIP3L,BUB3,CABLES2,CASP9,CCDC6,CCN1,CCN5,CCND1,CCND3,CCNE1,CCNL2,CD55,CDC20,CDC25A,CDC37,CDCP1,CDON,CENPB,CLASP1,CLK3,CLPTM1L,CNN2,COL1A1,COPS5,CYB5A,DAPK3,DDIT3,DDIT4,DHCR24,DKK1,DLL1,DNMT1,DPH2,DUSP1,DUSP4,E2F1,E2F2,EIF4EBP1,EPOR,ETS2,FLT1,FOSL1,FST,G0S2,GAB1,GADD45A,GADD45B,GEM,GNE,GPX1,GSN,GSTP1,H2AFX,H…	166
Cell Death and Survival	Cell survival	2.48e-07		0.112	ABCC6,ACKR3,ACLY,ACTN4,ADGRE2,ADORA2B,AEN,AGO2,ATF3,ATF5,AURKAIP1,AURKB,BAG1,BAK1,BCL11B,BHLHE40,BLK,CA9,CACNB3,CADM1,CARD10,CASC1,CASP9,CCN1,CCND1,CD55,CLK3,COL1A1,CSF1,CX3CL1,DAPK3,DCUN1D5,DDIT3,DHCR24,DKK1,DLX2,DNMT1,DPH2,DUSP1,DUSP2,DYNC1I1,DYRK1B,E2F1,EFNA3,EFNB2,EHD4,ELOVL1,EPHB3,EPOR,ERCC2,ETS2,F2R,FAM120A,FLT1,FOSL1,GAB1,GABBR1,GADD45A,GADD45B,GBP1,GPX1,GRK6,GRM1,GSTP1,H2AFX,HELB,HK2,HLA-…	190
Cell Death and Survival,Embryonic Development	Cell death of embryonic cell lines	3.99e-06		1.026	API5,ATF3,BAG1,BAK1,BNIP3L,CASP9,CCND1,CCNE1,CDON,COPS5,DAPK3,DDIT3,DDIT4,DNMT1,DUSP1,DUSP4,E2F1,E2F2,EIF4EBP1,FKBP4,GADD45A,GADD45B,GRM1,GSN,GSTP1,H2AFX,HK2,HTRA2,IGFBP3,IL17RD,IP6K2,IRS1,ITGAV,JUN,MAP3K8,MFN2,MSH5,NFATC4,NR1H3,PPP1R10,PSEN2,PTGIS,RAC1,RASSF1,RASSF5,REPS2,RGPD4 (includes others),RHOB,SCO2,SERPINB2,SPHK1,SSRP1,TARDBP,TLR1,TP53INP1,USE1	56
Cell Death and Survival	Cell viability	6.02e-06		0.131	ACKR3,ACLY,ACTN4,ADGRE2,AEN,AGO2,ATF3,ATF5,AURKAIP1,AURKB,BAG1,BAK1,BCL11B,BHLHE40,BLK,CA9,CACNB3,CADM1,CARD10,CASC1,CASP9,CCN1,CCND1,CD55,CLK3,COL1A1,CSF1,CX3CL1,DAPK3,DCUN1D5,DDIT3,DHCR24,DKK1,DLX2,DNMT1,DPH2,DUSP1,DUSP2,DYNC1I1,DYRK1B,E2F1,EFNA3,EHD4,ELOVL1,EPHB3,EPOR,ERCC2,ETS2,F2R,FAM120A,FLT1,FOSL1,GAB1,GADD45A,GADD45B,GBP1,GPX1,GRK6,GRM1,GSTP1,H2AFX,HELB,HK2,HLA-A,HMGA2,HMOX1,HMOX2,HSD17B1…	174
Cell Death and Survival	Cell death of connective tissue cells	6.17e-06		1.058	ATF3,ATF5,BAK1,BMF,BNIP3L,CABLES2,CASP9,CCN1,CCND1,CCNE1,CDC20,COPS5,CSF1,DAPK3,DDIT3,DDIT4,DHCR24,DKK1,DNMT1,DUSP1,DUSP4,E2F1,E2F2,EFNB2,EIF4EBP1,EIF6,FKBP4,FLT1,GAB1,GABBR1,GADD45A,GADD45B,GPI,GPX1,GRIK2,GSN,GSTP1,HMOX1,HTRA2,IGFBP3,IL17RD,ITGAV,ITPR1,ITPRIP,JUN,KLF2,LGALS8,MAP2K3,MAP3K8,MFN2,MMP14,MUS81,MYBL2,NFATC4,NFKBIB,NGF,NPC1,NR1H3,NR4A1,PGF,PRKCA,PRKCG,PSEN2,PSMD6,RAC1,RASSF5,REPS2,RGPD…	82
Cell Death and Survival	Apoptosis of fibroblast cell lines	1.98e-05		-0.62	ATF3,BAK1,BNIP3L,CASP9,CCN1,CCNE1,CDC20,COPS5,DAPK3,DDIT3,DDIT4,DKK1,DNMT1,DUSP1,DUSP4,E2F1,E2F2,EIF4EBP1,EIF6,GADD45A,GPI,GSN,HTRA2,IL17RD,ITPR1,JUN,MAP3K8,MFN2,NFATC4,NGF,NR1H3,PRKCA,PRKCG,PSEN2,PSMD6,RAC1,RASSF5,REPS2,RHOB,RHOC,SPHK1,SYCP2,TNIP1,TP53INP1,TRPS1,TXNIP,USE1,WDR5	48
Cell Death and Survival	Cell death of fibroblast cell lines	2.22e-05		0.404	ATF3,BAK1,BMF,BNIP3L,CASP9,CCN1,CCND1,CCNE1,CDC20,COPS5,DAPK3,DDIT3,DDIT4,DKK1,DNMT1,DUSP1,DUSP4,E2F1,E2F2,EIF4EBP1,EIF6,FKBP4,FLT1,GADD45A,GADD45B,GPI,GSN,GSTP1,HMOX1,HTRA2,IL17RD,ITPR1,JUN,MAP3K8,MFN2,MUS81,NFATC4,NFKBIB,NGF,NR1H3,PRKCA,PRKCG,PSEN2,PSMD6,RAC1,RASSF5,REPS2,RGPD4 (includes others),RHOB,RHOC,SCO2,SERPINB2,SPHK1,SYCP2,TNIP1,TP53INP1,TRPS1,TXNIP,USE1,WDR5	60
Cell Death and Survival,Embryonic Development	Apoptosis of embryonic cell lines	5.26e-05		0.662	API5,ATF3,BAK1,BNIP3L,CASP9,CCNE1,CDON,COPS5,DAPK3,DDIT3,DDIT4,DNMT1,DUSP1,DUSP4,E2F1,E2F2,EIF4EBP1,GADD45A,GRM1,GSN,H2AFX,IGFBP3,IL17RD,IRS1,ITGAV,JUN,MAP3K8,MFN2,MSH5,NFATC4,NR1H3,PSEN2,PTGIS,RAC1,RASSF5,REPS2,RHOB,SPHK1,TLR1,TP53INP1,USE1	41
Cardiovascular Disease,Cell Death and Survival,Organismal Injury and Abnormalities,Skeletal and Muscular Disorders	Cell death of cardiomyocytes	5.95e-05		0.287	ADRB1,ADRB2,BAG1,BNIP3L,CASP9,CCN1,CSK,E2F1,FOSL1,FSTL3,GNB1,GSN,HK2,HMOX1,HMOX2,IL1RN,INHBA,MAP2K3,MAP2K5,MFN2,MMP2,NECTIN2,NKX2-5,NMNAT1,PPIF,PPP1R10,RAC1,RASSF1,SPHK1,THBD,TIMP2,TXNIP,ZYX	33
Cell Death and Survival,Organismal Injury and Abnormalities	Necrosis of epithelial tissue	7.61e-05		0.672	API5,ATF3,BAG1,BAK1,BMF,BNIP3L,CASP9,CCDC88B,CCND1,CDC37,CDON,DDIT3,DLX2,E2F1,EFNB2,EPOR,F3,FKBP4,FLT1,FOXF2,GADD45A,GADD45B,GPX1,GRM1,GSN,H2AFX,HK2,HMOX1,HMOX2,HTRA2,IGFBP3,IGFBP5,IL17RD,IL1RN,ING4,INHBA,IP6K2,IRS1,ISM1,ITGA2,ITGAV,JUN,KLF2,LDLR,MAP2K3,MAP3K8,MAPKAPK3,MMP2,MSH5,MVK,NDRG1,NFKBIB,NGF,NR4A1,PDGFRB,PLAUR,PPP1R10,PRDX2,PRKCA,PTGIS,RAC1,RASSF1,RASSF5,RGMB,RHOB,SEMA7A,SERPINA1,SERPINA3…	78
Cell Death and Survival	Apoptosis of heart	8.53e-05		0.811	ADRB1,ADRB2,BAG1,BNIP3L,CASP9,CCN1,CSK,E2F1,FOSL1,FSTL3,GNB1,GSN,HMOX1,HMOX2,IL1RN,INHBA,MAP2K3,MAP2K5,MFN2,MMP2,NECTIN2,NKX2-5,PPP1R10,RAC1,RASSF1,SMARCA4,SPHK1,THBD,TIMP2,TXNIP	30
Cell Death and Survival	Apoptosis of lung cancer cell lines	8.56e-05		0.363	API5,BAK1,CASP9,CCND1,CDCP1,CDON,CLPTM1L,DAPK3,DDIT3,DUSP1,E2F1,G0S2,GADD45A,GADD45B,GPX1,HTRA2,ID3,IGFBP3,ILKAP,IRS1,LGALS8,PDGFRA,PDK1,PRKCA,PRPS1,RAC1,REPS2,RHOB,RRM1,RRM2,SERPINA3,SIRT6,SPHK1,SRSF1,SSRP1,TAF6,TXNRD1	37
Cell Death and Survival	Apoptosis of carcinoma cell lines	0.000102		1.186	API5,BAK1,CCDC6,CCND1,CDCP1,CDON,CLPTM1L,COPS5,DAPK3,DDIT3,DNMT1,DUSP1,E2F1,ETS2,GPX1,HK2,HMOX1,ID3,IGFBP3,ILKAP,IP6K2,IRS1,ITGAV,JUN,KLF2,MEF2C,MFN2,NDRG1,NFKBIB,PDGFRA,PDK1,PIK3IP1,RAC1,RASSF1,REPS2,RHOB,RRM1,RRM2,SERPINA3,SPHK1,SRSF1,TAF6,TXNRD1	43
Cardiovascular Disease,Cell Death and Survival,Organismal Injury and Abnormalities,Skeletal and Muscular Disorders	Apoptosis of cardiomyocytes	0.000103		0.675	ADRB1,ADRB2,BAG1,BNIP3L,CASP9,CCN1,CSK,E2F1,FOSL1,FSTL3,GNB1,GSN,HMOX1,HMOX2,IL1RN,INHBA,MAP2K3,MAP2K5,MFN2,MMP2,NECTIN2,NKX2-5,PPP1R10,RAC1,RASSF1,SPHK1,THBD,TIMP2,TXNIP	29
Cell Death and Survival	Apoptosis of pheochromocytoma cell lines	0.000104		-0.785	ATF3,BNIP3L,CASP9,DDIT4,DHCR24,E2F2,GAB1,GEM,JUN,MAGED1,MAP2K3,NGF,PSAP,PSEN2,RAC1,SIRPA	16
Cell Death and Survival	Cell death of heart	0.000112		0.443	ADRB1,ADRB2,BAG1,BNIP3L,CASP9,CCN1,CSK,E2F1,FOSL1,FSTL3,GNB1,GSN,HK2,HMOX1,HMOX2,IL1RN,INHBA,MAP2K3,MAP2K5,MFN2,MMP2,NECTIN2,NKX2-5,NMNAT1,PPIF,PPP1R10,RAC1,RASSF1,SMARCA4,SPHK1,THBD,TIMP2,TXNIP,ZYX	34
Cell Death and Survival	Cell death of melanoma cell lines	0.000135		1.995	API5,AVPI1,BMF,CASP9,CDC34,CDR2L,CDT1,CNPY2,DDIT3,EMG1,EPOR,GADD45A,JUN,MYBL2,NUP93,PHGDH,PKMYT1,PLAGL1,PPP1R10,RAB22A,RAB35,RAC1,RASSF1,RDH13,RNASEH2A,RRM2,SERP1,SPHK1,STAT2,SYNGR2,TK1,TNFRSF10C,TYRO3,WDR19,WDR4,ZMYM3	36
Cell Death and Survival	Cell death of lung cancer cell lines	0.000161		0.266	API5,BAK1,CASP9,CCND1,CDCP1,CDON,CLPTM1L,DAPK3,DDIT3,DUSP1,DUSP9,E2F1,G0S2,GAB1,GADD45A,GADD45B,GPI,GPX1,HTRA2,ID3,IGFBP3,ILKAP,IRS1,JUN,LGALS8,PDGFRA,PDK1,PRKCA,PRPS1,RAC1,REPS2,RHOB,RRM1,RRM2,SERPINA3,SIRT6,SPHK1,SRSF1,SSRP1,TAF6,TXNRD1	41
Cell Death and Survival	Cell viability of tumor cell lines	0.000196		-1.759	ACKR3,ACTN4,AEN,AGO2,ATF3,ATF5,AURKAIP1,AURKB,BAG1,BHLHE40,BLK,CA9,CADM1,CARD10,CASC1,CASP9,CCND1,CD55,CLK3,COL1A1,DAPK3,DCUN1D5,DHCR24,DPH2,DUSP1,DUSP2,DYRK1B,E2F1,ELOVL1,EPOR,ERCC2,FAM120A,FLT1,FOSL1,GAB1,GBP1,GPX1,GRK6,GSTP1,HELB,HK2,HMGA2,HMOX1,HSF4,HSPA9,IGFBP3,IGFBP5,IL1RN,INSIG1,JUN,KAZN,KDM4B,KIFC1,LIG3,LMNB1,MAP2K3,MAP2K5,MCM2,MMS22L,MTHFR,NGF,NOP2,NR4A1,NUP62,PBX1,PDGFRA,PDGFRB,PDK1,PES…	113
Cell Death and Survival	Cell death of blood cells	0.0002		0.33	ACAT1,ADGRE2,ADRB1,ATF3,AURKB,BAG1,BAK1,BCL11B,BLK,BMF,BNIP3L,CACNB3,CASP9,COL1A1,CSF1,CX3CL1,DDIT3,DDIT4,DLL1,DNASE2,DUSP4,E2F1,E2F2,EIF4EBP1,EOMES,EPOR,ETS2,F2R,FNIP1,FOSL1,G6PC3,GADD45B,GSN,HMOX1,HSPA9,ID3,IDO1,IL1RN,IL21R,INHBA,IP6K2,IRS1,ITPR1,ITPR2,JUN,KLF2,LDLR,LGALS8,MAP2K3,MAP2K5,MEF2C,MERTK,MUSK,MYBL2,NCEH1,NFKBIB,NGF,NOC2L,NPC1,NR4A1,PDGFRA,PDGFRB,PDK1,PNP,PPP2R2B,PRDM1,PRKCA,PSEN2,RAC…	86
Cancer,Cell Death and Survival,Organismal Injury and Abnormalities,Tumor Morphology	Cell death of tumor cells	0.000213		1.822	ACLY,ATF3,BAG1,CA9,CASP9,CCN1,CCND3,CDC45,CSF1,DDIT3,DUSP9,E2F1,E2F2,FHL2,FLT1,GADD45A,GRK6,HMGA2,HMOX1,HSPA9,IGFBP3,INHBA,ITGAV,ITPR1,JUN,LPAR1,MAP2K5,MCM2,MEF2C,NDRG1,NGF,NOLC1,NR4A1,NUP62,PDK1,PLAUR,PNP,POLR2H,PSMA7,PSMC5,PSMD11,PSMD12,RAC1,RASSF1,RHOB,RRM2,SERPINA3,SERPINE1,SF3B3,SGK1,SMARCA4,SNRPB,SNRPD3,SOX4,SPHK1,TIMP2,TNFRSF10C,TNFRSF21,U2AF2	59
Cancer,Cell Death and Survival,Organismal Injury and Abnormalities,Tumor Morphology	Necrosis of tumor	0.000227		1.822	ACLY,ATF3,BAG1,CA9,CASP9,CCN1,CCND3,CDC45,CSF1,DDIT3,DUSP9,E2F1,E2F2,ERCC2,FHL2,FLT1,GADD45A,GRK6,HMGA2,HMOX1,HSPA9,IGFBP3,INHBA,ITGAV,ITPR1,JUN,LPAR1,MAP2K5,MCM2,MEF2C,NDRG1,NGF,NOLC1,NR4A1,NUP62,PDK1,PLAUR,PNP,POLR2H,PSMA7,PSMC5,PSMD11,PSMD12,RAC1,RASSF1,RHOB,RRM2,SERPINA3,SERPINE1,SF3B3,SGK1,SMARCA4,SNRPB,SNRPD3,SOX4,SPHK1,TIMP2,TNFRSF10C,TNFRSF21,U2AF2	60
Cell Death and Survival	Apoptosis of B lymphocytes	0.000282		-0.144	AURKB,BAK1,BMF,CASP9,CSF1,DUSP4,FNIP1,FOSL1,ID3,IP6K2,ITPR1,ITPR2,KLF2,NFKBIB,NOC2L,NR4A1,PDK1,RAG2,SOX4,TNFRSF21,TSC22D3	21
Cell Death and Survival	Cell death of immune cells	0.000285		0.322	ACAT1,ADGRE2,ADRB1,ATF3,AURKB,BAG1,BAK1,BCL11B,BLK,BMF,CACNB3,CASP9,COL1A1,CSF1,CX3CL1,DDIT3,DDIT4,DLL1,DUSP4,E2F1,E2F2,EIF4EBP1,EOMES,EPOR,ETS2,F2R,FNIP1,FOSL1,G6PC3,GADD45B,GSN,HMOX1,ID3,IDO1,IL1RN,IL21R,INHBA,IP6K2,IRS1,ITPR1,ITPR2,JUN,KLF2,LDLR,LGALS8,MAP2K3,MAP2K5,MEF2C,MERTK,MYBL2,NCEH1,NFKBIB,NGF,NOC2L,NPC1,NR4A1,PDGFRA,PDGFRB,PDK1,PNP,PPP2R2B,PRDM1,PRKCA,PSEN2,RAC1,RAG2,SERPINA3,SERPINB2,…	81
Cancer,Cell Death and Survival,Organismal Injury and Abnormalities,Tumor Morphology	Apoptosis of tumor cells	0.000299		0.807	ATF3,BAG1,CASP9,CCND3,CDC45,DDIT3,E2F1,E2F2,FHL2,FLT1,GADD45A,HMGA2,HMOX1,IGFBP3,ITGAV,ITPR1,JUN,LPAR1,MAP2K5,MCM2,MEF2C,NDRG1,NGF,NOLC1,NR4A1,PDK1,PLAUR,PNP,RAC1,RASSF1,RHOB,SERPINE1,SGK1,SMARCA4,SOX4,SPHK1,TIMP2,TNFRSF10C,TNFRSF21	39
Cell Death and Survival	Cell death of photoreceptors	0.000322		-1.463	BBS12,CASP9,CCND1,E2F2,FOSL1,MERTK,NGF,RAC1,S1PR3,SPHK1	10
Cell Death and Survival	Cell death of B lymphocytes	0.000394		-0.407	AURKB,BAK1,BMF,CASP9,CSF1,DUSP4,FNIP1,FOSL1,ID3,IP6K2,ITPR1,ITPR2,KLF2,NFKBIB,NOC2L,NR4A1,PDK1,RAG2,SOX4,TNFRSF21,TSC22D3,VAV2	22
Cell Death and Survival	Cell death of hematopoietic progenitor cells	0.000491		-1.178	ADRB1,BAK1,BCL11B,BMF,BNIP3L,CASP9,COL1A1,DDIT4,DNASE2,DUSP4,E2F1,EPOR,ETS2,FNIP1,GADD45B,HSPA9,ID3,IP6K2,JUN,KLF2,MAP2K5,MUSK,NFKBIB,NR4A1,PDK1,PNP,RAG2,SLC29A2,SOX4,SPHK1,TMEM109,TSC22D3	32
Cell Death and Survival	Cell death of carcinoma cell lines	0.000626		0.798	API5,BAK1,CASP9,CCDC6,CCND1,CDCP1,CDON,CLPTM1L,COPS5,DAPK3,DDIT3,DNMT1,DUSP1,E2F1,ETS2,GAB1,GPI,GPX1,HK2,HMOX1,ID3,IGFBP3,ILKAP,IP6K2,IRS1,ITGAV,JUN,KLF2,MEF2C,MFN2,NDRG1,NFKBIB,PDGFRA,PDK1,PIK3IP1,RAC1,RASSF1,REPS2,RHOB,RRM1,RRM2,SERPINA3,SPHK1,SRSF1,TAF6,TXNRD1	46
Cell Death and Survival	Cell death of pheochromocytoma cell lines	0.00069		-1.115	ATF3,BNIP3L,CASP9,DDIT4,DHCR24,E2F2,GAB1,GEM,IL1RN,JUN,MAGED1,MAP2K3,NGF,PSAP,PSEN2,RAC1,SERPINI1,SIRPA	18
Cell Death and Survival	Cell death of lymphatic system cells	0.000734		-1.132	ADORA2B,ADRB1,AURKB,BAK1,BCL11B,BMF,BNIP3L,CASP9,COL1A1,CSF1,DDIT4,DUSP4,E2F1,E2F2,EOMES,ETS2,FNIP1,FOSL1,GADD45A,GADD45B,ID3,IDO1,IP6K2,ITPR1,ITPR2,JUN,KLF2,MAP2K3,MAP2K5,MERTK,MMP14,MUS81,NFKBIB,NGF,NOC2L,NR4A1,PDK1,PNP,PPP2R2B,PRDM1,PRKCA,RAC1,RAD54L,RAG2,SLC29A2,SOX4,SPHK1,STOML2,TMEM109,TNFRSF21,TPR,TSC22D3,VAV2	53
Cell Death and Survival	Cell death of cervical cancer cell lines	0.000754		-1.643	ACD,API5,ARHGAP4,ATP2A2,AURKB,BAG1,BAG6,BAK1,BNIP3L,BUB3,CCND1,CCND3,CDC20,CENPB,CLASP1,CLK3,DDIT3,E2F1,FST,G0S2,GADD45A,GADD45B,HTRA2,HYPK,ITPR1,JUN,MFN2,MMS22L,NEDD9,NME4,NMNAT1,NR4A1,OGFOD1,PARP16,PGAM5,PPP1R10,PRDX2,PSEN2,RAC1,RASSF1,SGK1,SNX33,SRSF1,TAF6,TCERG1,TNFRSF21,TXNRD1,YWHAH	48
Cell Death and Survival	Apoptosis of pre-B lymphocytes	0.000766		-1.279	BMF,DUSP4,FNIP1,ID3,PDK1,RAG2,SOX4,TSC22D3	8
Cell Death and Survival	Apoptosis of heart cell lines	0.000766		-0.726	DDIT3,IL1RN,MFN2,MMP2,NFKBIB,RAC1,SPHK1,TXNIP	8
Cell Death and Survival	Apoptosis of hematopoietic progenitor cells	0.000798		-1.249	ADRB1,BAK1,BCL11B,BMF,BNIP3L,CASP9,COL1A1,DNASE2,DUSP4,E2F1,EPOR,ETS2,FNIP1,GADD45B,HSPA9,ID3,JUN,KLF2,MAP2K5,MUSK,NFKBIB,NR4A1,PDK1,PNP,RAG2,SOX4,SPHK1,TMEM109,TSC22D3	29
Cell Death and Survival	Apoptosis of blood cells	0.000908		-0.378	ADRB1,ATF3,AURKB,BAK1,BCL11B,BMF,BNIP3L,CASP9,COL1A1,CSF1,CX3CL1,DDIT3,DLL1,DNASE2,DUSP4,E2F1,E2F2,EPOR,ETS2,FNIP1,FOSL1,G6PC3,GADD45B,GSN,HSPA9,ID3,IDO1,IL1RN,IP6K2,ITPR1,ITPR2,JUN,KLF2,LDLR,LGALS8,MAP2K3,MAP2K5,MERTK,MUSK,MYBL2,NCEH1,NFKBIB,NGF,NOC2L,NPC1,NR4A1,PDK1,PNP,PPP2R2B,PRKCA,RAC1,RAG2,SERPINA3,SOX4,SPHK1,STOML2,TMEM109,TNFRSF11A,TNFRSF21,TPR,TSC22D3	61
Cell Death and Survival	Neuronal cell death	0.000925		0.431	ATF3,BAG1,BAG6,BAK1,BCL11B,CASP9,CDC25A,CDC34,CSF1,CX3CL1,DDIT3,DKK1,DLX2,DRAXIN,DUSP1,DYNC1I1,E2F1,EFNA3,EFNB2,EHD4,EPOR,ETS2,F2R,FLT1,GPI,GPX1,GRIK2,GRM1,GRM4,HK2,HLA-A,HMOX1,HMOX2,HSD17B10,HTRA2,IGFBP3,IL1RN,INHBA,ITGA2,ITPR1,ITPR2,ITPRIP,JUN,MAGED1,MAP2K3,MAP2K5,MEF2C,MFN2,MUSK,MYBL2,NFATC4,NFKBIB,NGF,NMNAT1,NPC1,OPTN,PCDHGA2,PCDHGB7,PDK1,PLAGL1,PPIF,PPP2R2B,PRDX2,PRKCA,PRKCG,PSEN2,RAC1,RAG2,…	82
Cell Death and Survival,Organismal Injury and Abnormalities	Cell death of epithelial cells	0.00105		0.177	API5,ATF3,BAG1,BAK1,BMF,BNIP3L,CASP9,CCND1,CDC37,CDON,DDIT3,DLX2,E2F1,EFNB2,EPOR,F3,FKBP4,FOXF2,GADD45A,GADD45B,GRM1,GSN,HK2,HMOX1,HTRA2,IGFBP3,IGFBP5,IL17RD,IL1RN,ING4,INHBA,IP6K2,IRS1,ITGAV,JUN,LDLR,MAP3K8,MAPKAPK3,MMP2,MSH5,MVK,NDRG1,NFKBIB,NGF,NR4A1,PLAUR,PPP1R10,PRKCA,PTGIS,RAC1,RASSF1,RASSF5,RGMB,SEMA7A,SERPINE1,SGK1,SPHK1,SPTBN1,SSRP1,TARDBP,TNIP1,TP53INP1	62
Cell Death and Survival	Apoptosis of striatal neurons	0.00125		0.447	CASP9,DUSP1,GRM1,ITPR1,JUN	5
