## Supplemental Table S3 for "Impaired lysosomal acidification triggers iron deficiency, necrotic cell death and inflammation *in vivo*"

### Sheet: Sheet0
Table S3. GSE16870-Disease or functions annotation for cell death and survival (related to Figure 3)
Categories	Diseases or Functions Annotation	p-value	Predicted Activation State	Activation z-score	Molecules	# Molecules
Cell Death and Survival	Cell death of tumor cell lines	2.16e-10		1.773	ABCB4,ABCC4,ABCE1,ACHE,ACKR3,ACVR1B,ADAM17,ADM,ADORA2B,ADRB1,AGER,AHR,AHSA1,AIFM1,AIMP2,AKAP12,AKT2,AKT3,ALOX12,ALOX15,ALOX5,ALS2,ANG,ANGPT2,ANTXR2,API5,APOB,ARHGDIA,ARRB2,ARSB,ASAH1,ASNS,ATF3,ATF4,ATG10,ATG7,ATN1,ATP1B3,ATP2A1,ATP2B1,ATR,AURKA,BACH1,BACH2,BAZ1A,BCL2,BCL2L1,BCL2L2,BCL6,BECN1,BHLHE40,BIK,BIRC3,BMP4,BNIP3,BNIP3L,BOK,BTG1,BTRC,BUB1B,C8orf44-SGK3/SGK3,CACNA1G,CADPS,CAMK1,CAPN2,CARD11…	611
Cell Death and Survival	Apoptosis	1.63e-09		1.048	AARS,ABCA1,ABCE1,ABCG1,ABR,ACHE,ACLY,ACSL1,ACSL4,ACTC1,ACVR1B,ADA,ADAM17,ADCY1,ADCYAP1R1,ADM,ADORA2B,ADRA1A,ADRB1,AGER,AGRN,AGTR1,AHCTF1,AHR,AHSA1,AIF1,AIFM1,AIMP2,AKAP12,AKT2,AKT3,AKTIP,ALDH1A1,ALDH1A2,ALDH1A3,ALDOA,ALDOC,ALKBH5,ALOX12,ALOX15,ALOX5,ALS2,ANG,ANGPT2,ANGPTL4,ANPEP,ANTXR2,ANXA11,APBB3,API5,APOC1,AQP3,ARG2,ARHGAP18,ARHGDIA,ARHGEF12,ARHGEF18,ARHGEF19,ARHGEF26,ARHGEF9,ARIH2,ARRB2,ARSB,…	959
Cell Death and Survival	Necrosis	2.21e-09		1.222	AAK1,AARS,ABCB4,ABCC3,ABCC4,ABCE1,ABCG1,ACHE,ACKR3,ACLY,ACSL1,ACTC1,ACVR1B,ADA,ADAM17,ADCY1,ADCYAP1R1,ADGRE2,ADM,ADORA2B,ADRA1A,ADRB1,AGER,AGRN,AGTR1,AHR,AHSA1,AIFM1,AIMP2,AKAP12,AKT2,AKT3,AKTIP,ALDH1A1,ALDH1A2,ALDOA,ALOX12,ALOX15,ALOX5,ALS2,ANG,ANGPT2,ANPEP,ANTXR2,API5,APOB,APOC1,ARG2,ARHGAP18,ARHGDIA,ARRB2,ARSB,ASAH1,ASNS,ASS1,ATF3,ATF4,ATG10,ATG7,ATN1,ATP1B3,ATP2A1,ATP2B1,ATP2B2,ATP2C1,ATR,ATR…	964
Cell Death and Survival	Apoptosis of tumor cell lines	8.12e-09	Increased	2.595	ABCE1,ACVR1B,ADAM17,ADM,ADORA2B,AGER,AHR,AHSA1,AIFM1,AIMP2,AKAP12,AKT2,AKT3,ALOX12,ALOX15,ALOX5,ALS2,ANGPT2,API5,ARHGDIA,ARRB2,ARSB,ASNS,ATF3,ATF4,ATG10,ATG7,ATN1,ATP1B3,ATP2A1,ATR,AURKA,BACH1,BACH2,BAZ1A,BCL2,BCL2L1,BCL2L2,BCL6,BECN1,BHLHE40,BIK,BIRC3,BMP4,BNIP3,BNIP3L,BOK,BTRC,C8orf44-SGK3/SGK3,CAMK1,CAPN2,CARD9,CASP1,CASP6,CAT,CAVIN3,CBX2,CBX3,CCAR1,CCDC6,CCDC80,CCNB1,CCND1,CCNG1,CCT2,CD226,CD…	482
Cell Death and Survival	Cell survival	9.44e-07		1.017	ABCA1,ABCB4,ABCC3,ACHE,ACKR3,ACLY,ACSL5,ADAM17,ADCY1,ADCYAP1R1,ADGRE2,ADORA2B,AGER,AGPS,AGRN,AHR,AIFM1,AKAP8L,AKT2,AKT3,ALKBH8,ALOX12,ALS2,ANG,ANGPT2,ANKS1B,ANTXR2,APOB,AQP3,ASAH1,ASF1A,ASNS,ASS1,ATF3,ATF4,ATG7,ATP2C1,ATR,ATRX,AURKA,BCL2,BCL2L1,BCL2L2,BCL6,BECN1,BHLHE40,BIK,BMP4,BNIP3,BTC,BTRC,BUB1B,C8orf44-SGK3/SGK3,CA2,CA9,CACNB3,CAMK1G,CAMK2N1,CAPN2,CARD11,CASK,CASP1,CASP6,CAT,CCAR1,CCN3,CCNA2…	547
Cell Death and Survival	Cell viability	1.97e-06		1.43	ABCA1,ABCB4,ABCC3,ACHE,ACKR3,ACLY,ACSL5,ADAM17,ADCY1,ADCYAP1R1,ADGRE2,AGER,AGPS,AGRN,AHR,AIFM1,AKAP8L,AKT2,AKT3,ALKBH8,ALOX12,ALS2,ANGPT2,ANKS1B,ANTXR2,APOB,AQP3,ASAH1,ASF1A,ASNS,ASS1,ATF3,ATG7,ATP2C1,ATR,ATRX,AURKA,BCL2,BCL2L1,BCL2L2,BCL6,BECN1,BHLHE40,BIK,BMP4,BNIP3,BTC,BTRC,BUB1B,C8orf44-SGK3/SGK3,CA2,CA9,CACNB3,CAMK1G,CAMK2N1,CAPN2,CARD11,CASK,CASP1,CASP6,CAT,CCAR1,CCN3,CCNA2,CCNB1,CCND1,CCNG…	516
Cell Death and Survival	Apoptosis of breast cancer cell lines	4.3e-06		-1.144	ACVR1B,ADM,AHR,AKT2,ALOX15,ANGPT2,ARHGDIA,ATG7,BACH1,BCL2,BCL2L1,BCL2L2,BCL6,BECN1,BHLHE40,BIK,BIRC3,BNIP3,BNIP3L,BTRC,C8orf44-SGK3/SGK3,CASP1,CASP6,CAT,CCAR1,CCDC80,CCND1,CD44,CDCP1,CDKN1A,CFLAR,CLCA2,CSE1L,CXCR3,CYLD,DHODH,DIRAS3,DNAJC24,DNM1,DPH2,DUSP1,DUSP4,EGFR,EHMT1,EHMT2,ESR1,ESR2,FASN,FASTKD2,FBXO32,FN1,FOXO3,HDAC5,HDAC9,HINT1,HK2,HSPD1,IER3,IGFBP3,IGFBP5,IL17RB,IL24,INS,IRF2BP2,ITCH,ITGA…	124
Cell Death and Survival	Cell death of breast cancer cell lines	1.07e-05		-1.274	ABCC4,ACVR1B,ADM,AHR,AKT2,ALOX15,ANGPT2,ARHGDIA,ATG7,BACH1,BCL2,BCL2L1,BCL2L2,BCL6,BECN1,BHLHE40,BIK,BIRC3,BNIP3,BNIP3L,BTRC,C8orf44-SGK3/SGK3,CASP1,CASP6,CAT,CCAR1,CCDC80,CCND1,CD44,CDCP1,CDKN1A,CEBPB,CFLAR,CLCA2,CSE1L,CXCR3,CYLD,DHODH,DHX9,DIRAS3,DNAJC24,DNM1,DPH2,DRAM1,DUSP1,DUSP4,EGFR,EHMT1,EHMT2,EIF4E,ESR1,ESR2,FASN,FASTKD2,FBXO32,FGFR2,FN1,FOXO3,HDAC5,HDAC9,HINT1,HK2,HSPA1A/HSPA1B,HSPD1,IER…	141
Cell Death and Survival,Organismal Injury and Abnormalities	Necrosis of epithelial tissue	4.3e-05		-0.848	AAK1,ABCC3,ADAM17,ADM,AGER,AHR,AIFM1,ALDH1A1,ALOX15,ANGPT2,API5,ARG2,ARHGAP18,ARRB2,ASS1,ATF3,ATG7,ATP2B2,ATRX,AURKA,BCL2,BCL2L1,BCL2L2,BCL6,BECN1,BIK,BIRC3,BMP4,BNIP3,BNIP3L,BOK,CASP1,CAT,CCND1,CD36,CD4,CD44,CDKN1A,CEBPB,CENPF,CFLAR,CITED2,COX11,CTH,CXCL10,CXCL3,CXCL8,CYLD,CYP19A1,CYP2E1,DDIT3,DFFA,DGKE,DICER1,DLX2,DNM1L,DUSP6,EFEMP2,EFNB2,EGFR,EIF4E,EMP1,EMP2,ENDOG,ENTPD5,EP400,EPOR,ESR1,ESR2,F…	225
Cell Death and Survival	Necrosis of prostate cancer cell lines	4.67e-05		0.766	ABCE1,AIFM1,AKAP12,AKT2,AKT3,ALOX12,ALOX5,BCL2,BCL2L1,BECN1,BIRC3,CASP1,CAT,CCAR1,CD24,CD82,CDKN1A,CEBPB,CFLAR,DDIT3,DEFB1,DHODH,DIRAS3,DKK3,EGFR,EHF,ENTPD5,ESR2,FASN,FDFT1,FN1,FOXO3,FST,GDF15,GLIPR1,HSPA1A/HSPA1B,HSPD1,ID1,IGFBP1,IGFBP3,IGFBP5,IL24,IL6,KLRC4-KLRK1/KLRK1,LGALS1,MAP2K1,MME,NCOA3,NDRG1,NFKBIA,NOX1,NR4A1,NRP2,PARP1,PAWR,PCGEM1,PDPK1,PDZD2,PLAU,PPIA,PRKAA2,PRKCA,PRKCB,PRKD3,PTEN,PTGS…	81
Cell Death and Survival	Apoptosis of kidney cancer cell lines	4.76e-05	Decreased	-2.793	ATF3,BCL2,BCL2L1,CARD9,CFLAR,CXCR3,DDIT3,DEFB1,EGFR,EPAS1,GNE,IL24,IL6,MALAT1,NEU3,NFKBIA,PAWR,PKM,SCD,SFRP1,SLC2A1,TGM2	22
Cell Death and Survival	Apoptosis of connective tissue cells	5.5e-05		0.315	ADM,AGER,AHR,AKT2,ARRB2,ATF3,ATRX,BCL2,BCL2L1,BGN,BIK,BIRC3,BMP4,BNIP3,BOK,BTRC,CASP1,CCDC80,CCN3,CCND1,CD36,CD44,CDKN1A,CEBPB,CFLAR,CNR1,CSF1,CTSD,CXCL8,CYP19A1,DDIT3,DDX58,DHCR24,DUSP1,DUSP4,EFNB2,EGFR,EIF2S1,EIF4E,ELOA,ESR1,FCGR1A,FGFR2,FN1,FOXO3,GAB1,GALNT3,GHRL,GIP,GNL3,GNPNAT1,GRN,HAS2,IGFBP3,IL11,IL18,IL24,INS,ITGB3,JUND,KRAS,KSR1,LGALS8,LUM,LZTS1,MAP2K1,MAPK11,MCF2L,MDM2,NEU3,NFE2L1,NFKBI…	112
Cell Death and Survival	Cell viability of tumor cell lines	5.79e-05		1.017	ABCA1,ABCC3,ACHE,ACKR3,ACSL5,ADAM17,AGER,AGPS,AHR,AIFM1,AKAP8L,AKT2,AKT3,ALOX12,ALS2,ANGPT2,ANKS1B,ANTXR2,AQP3,ASAH1,ASF1A,ASNS,ATF3,ATG7,ATP2C1,ATR,ATRX,AURKA,BCL2,BCL2L1,BCL6,BECN1,BHLHE40,BNIP3,BTRC,BUB1B,C8orf44-SGK3/SGK3,CA2,CA9,CAMK1G,CAMK2N1,CAPN2,CASK,CASP1,CAT,CCAR1,CCN3,CCNA2,CCNB1,CCND1,CCNG1,CD24,CD44,CD82,CDKL3,CDKN1A,CDKN1C,CEACAM5,CEBPB,CEL,CENPA,CFLAR,CHKA,CIC,CLCN4,CSE1L,CTDSPL,C…	336
Cell Death and Survival	Cell viability of neuroblastoma cell lines	9.34e-05		1.837	AGER,ALS2,BCL2,BCL2L1,CASP1,DHCR24,DST,EGLN1,GPC1,HK2,LYZ,MAP2K1,MYCN,NPY,NPY1R,NTRK2,P4HB,PDK1,POU4F1,PPP1R17,PTGS2,PTK2,SCG5,SHC3,SLC2A1,SLC2A3,SNCA,SREBF2,TARDBP,TGM2,TP73	31
Cell Death and Survival	Neuronal cell death	0.000112		-1.574	AARS,ACHE,ADA,ADAM17,ADCY1,ADCYAP1R1,AGER,AGRN,AIFM1,AKT2,AKT3,ALDH1A2,ALOX12,ALOX15,ALS2,ARRB2,ASAH1,ATF3,ATF4,ATG7,ATN1,ATP2C1,ATRX,BARHL1,BCL2,BCL2L1,BCL2L2,BECN1,BMP4,BNIP3,BOK,BTG1,C7,CASP1,CASP6,CAT,CCNB1,CD4,CDKN1A,CEBPB,CFLAR,CHL1,CLCN7,CNR1,CNTF,CREM,CSF1,CTF1,CTH,CTSD,CXCL1,CXCL3,CXCL8,DDIT3,DFFA,DICER1,DLX1,DLX2,DLX4,DNAJB2,DNM1L,DRAXIN,DUSP1,DUSP6,EFNA3,EFNA5,EFNB1,EFNB2,EGFR,EGLN1,EG…	249
Cell Death and Survival	Cell death of colorectal cancer cell lines	0.000146		0.197	ACKR3,ADAM17,ADORA2B,AHSA1,AIFM1,ALOX15,ATF3,ATG7,BCL2,BCL2L1,BECN1,BIK,BNIP3,CAPN2,CASP1,CASP6,CAVIN3,CBX3,CCAR1,CCNB1,CD44,CDC20,CDCA5,CDKN1A,CDKN1C,CFLAR,CKAP2,CLTC,CNR1,CREM,CSE1L,CSNK1A1,DAPK2,DDIT3,DFFA,DHODH,DTYMK,EGFR,EGLN1,EGLN3,EIF3M,ENDOG,FASN,FDXR,FOXO3,GDF15,GLIPR1,GSN,HINT1,HK2,HOXA-AS2,HSPD1,IGF2BP1,IGF2R,IGFBP3,IL18,IL24,KLRC4-KLRK1/KLRK1,KRAS,KSR1,LGALS8,MAP2K1,MIR17HG,MLKL,MOAP1…	115
Cell Death and Survival	Apoptosis of prostate cancer cell lines	0.000146		0.957	ABCE1,AKAP12,ALOX12,ALOX5,BCL2,BCL2L1,BIRC3,CASP1,CAT,CCAR1,CD24,CD82,CDKN1A,CFLAR,DEFB1,DHODH,DIRAS3,DKK3,EGFR,EHF,ENTPD5,ESR2,FASN,FN1,FOXO3,FST,GDF15,GLIPR1,HSPA1A/HSPA1B,HSPD1,ID1,IGFBP1,IGFBP3,IGFBP5,IL24,IL6,LGALS1,MME,NCOA3,NDRG1,NFKBIA,NOX1,NR4A1,PARP1,PAWR,PCGEM1,PDPK1,PDZD2,PLAU,PPIA,PRKAA2,PRKCA,PRKCB,PRKD3,PTEN,PTGS2,RAF1,SERPINB5,SIAH2,SOCS2-AS1,SOD2,ST3GAL1,STK4,TLN1,TNFRSF11B,TNFSF…	70
Cell Death and Survival	Cell death of leukemia cell lines	0.000151		0.927	ABCB4,ADRB1,AHR,AIFM1,BCL2,BCL2L1,BECN1,BIK,BIRC3,BTG1,CAMK1,CAT,CCAR1,CCND1,CD226,CD4,CD44,CDKN1A,CFLAR,CHGB,CHKA,CREM,CSF2RA,CTSD,CYLD,DDIT3,DFFA,DICER1,DNASE1,DNM1L,DUSP1,DVL2,EIF2AK3,EMILIN2,ESR1,EZR,FAF1,FCER2,FCGR1A,FCMR,FN1,FOXO3,FOXP3,GSN,HES1,HLA-G,HOXA-AS2,HSPA1A/HSPA1B,ID1,IKZF1,IL6,IL7,INPP5D,ITGA4,KDR,KIR3DL1,KIT,KLRC4-KLRK1/KLRK1,KRAS,LAIR1,let-7,LGALS1,LGALS8,LIF,LRP1,MALT1,MAP1LC3…	126
Cell Death and Survival	Cell death of kidney cancer cell lines	0.000221	Decreased	-2.565	ATF3,BCL2,BCL2L1,CARD9,CFLAR,CXCR3,DDIT3,DEFB1,EGFR,EPAS1,GNE,IL24,IL6,MALAT1,NEU3,NFKBIA,PAWR,PKM,SCD,SFRP1,SLC2A1,TGM2,TXNRD1	23
Cell Death and Survival	Cell death of connective tissue cells	0.000262		0.703	ABCC4,ABCE1,ADM,AGER,AHR,AIFM1,AKT2,ARRB2,ASAH1,ATF3,ATF4,ATG7,ATN1,ATR,ATRX,BACH2,BCL2,BCL2L1,BCL2L2,BCL6,BECN1,BGN,BIK,BIRC3,BMP4,BNIP3,BNIP3L,BOK,BTRC,CASP1,CAT,CCDC80,CCN3,CCNB1,CCND1,CCNG1,CD36,CD44,CDC20,CDKN1A,CDKN2AIP,CEBPB,CENPE,CFLAR,CNR1,CSF1,CTSD,CXCL8,CYLD,CYP19A1,CYP1B1,DDIT3,DDX58,DFFA,DHCR24,DICER1,DNM1L,DUSP1,DUSP4,EFNB2,EGFR,EIF2AK3,EIF2S1,EIF3B,EIF4E,EIF5B,ELOA,EMP2,ENTPD5,EP40…	218
Cell Death and Survival,Cell Morphology,Nervous System Development and Function,Neurological Disease,Tissue Morphology	Loss of neurons	0.000265			ALS2,ATG7,ATN1,ATP2B2,BCL2,CACNA1C,CAT,CEBPB,CHRNB2,CNTF,CSF1,CTSD,DICER1,DLX1,DLX2,EGLN1,ERCC8,FUS,GDF15,GDNF,GFRA1,GFRA2,GHRL,GOLGA2,GRK2,GRN,HSPA4,HSPD1,ID2,IL37,IL6,LMX1B,MAP1A,MCOLN3,MME,NDE1,NEUROD2,NOS2,NTRK2,NTRK3,OGT,OSTM1,PINK1,PLAU,PLCB1,POU4F1,PPP1R15A,PTEN,PTPRC,RIMS1,RIT1,RRN3,SHC3,SLC1A2,SMPD1,SNCA,SOD2,STC1,STK11,TARDBP,THRB,TLR4,UCP2,VAC14,VPS13A	65
Cell Death and Survival	Apoptosis of leukemia cell lines	0.000342		-0.068	AHR,AIFM1,BCL2,BCL2L1,BECN1,BIK,BIRC3,CAMK1,CAT,CCAR1,CCND1,CD4,CD44,CDKN1A,CFLAR,CHKA,CREM,CSF2RA,CTSD,DDIT3,DFFA,DICER1,DNM1L,DUSP1,DVL2,EIF2AK3,ESR1,EZR,FAF1,FCER2,FCGR1A,FCMR,FN1,FOXO3,FOXP3,GSN,HES1,HLA-G,HOXA-AS2,HSPA1A/HSPA1B,ID1,IKZF1,IL6,IL7,INPP5D,ITGA4,KDR,KIR3DL1,KIT,KRAS,LAIR1,let-7,LGALS1,LGALS8,LIF,LRP1,MALT1,MAP2K1,MSR1,MUC1,MYB,MZF1,NFIL3,NFKBIA,NOTCH4,NR3C2,OGT,PAEP,PAK2,PARP1,P…	104
Cell Death and Survival	Cell death of blood cells	0.000346		1.472	ABCC4,ABCG1,ADA,ADAM17,ADGRE2,ADRB1,AGER,AGRN,AHR,AIFM1,AKT2,AKTIP,ANPEP,ANTXR2,APOB,ASAH1,ATF3,ATG7,BCL2,BCL2L1,BCL2L2,BCL6,BIK,BIRC3,BMP4,BNIP3L,BTG1,CACNB3,CARD11,CASP1,CASP6,CAT,CCAR1,CCNB1,CCR8,CD226,CD4,CD44,CD6,CD70,CD9,CDKN1A,CEBPB,CFLAR,CISH,CLC,CLEC11A,CNR1,CNTF,CSF1,CSF2RA,CSNK1A1,CSNK2A2,CTLA4,CTSD,CXCL1,CXCL10,CXCL2,CXCL8,CYLD,DAPK2,DDIT3,DFFA,DICER1,DKK3,DLL1,DNMT3B,DRAM1,DUSP4,DUSP…	244
Cell Death and Survival,Organismal Injury and Abnormalities	Cell death of epithelial cells	0.000472		-0.974	AAK1,ABCC3,AHR,AIFM1,ALDH1A1,ALOX15,API5,ARRB2,ATF3,ATG7,ATP2B2,ATRX,AURKA,BCL2,BCL2L1,BCL6,BECN1,BIK,BIRC3,BMP4,BNIP3,BNIP3L,BOK,CASP1,CAT,CCND1,CD4,CD44,CDKN1A,CEBPB,CENPF,CFLAR,CITED2,COX11,CTH,CXCL10,CXCL3,CXCL8,CYLD,CYP19A1,CYP2E1,DDIT3,DFFA,DICER1,DLX2,DNM1L,EFNB2,EGFR,EIF4E,EMP1,EMP2,ENDOG,ENTPD5,EP400,EPOR,ESR1,ESR2,FAH,FAIM,FASN,FGF19,FGFR4,FOXO3,GAS7,GDF15,GLIS2,GRK2,GSDMD,GSN,HK1,HK2,H…	183
Cell Death and Survival	Cell death of immune cells	0.000565		1.555	ABCC4,ABCG1,ADA,ADAM17,ADGRE2,ADRB1,AGER,AHR,AIFM1,AKT2,AKTIP,ANPEP,ANTXR2,APOB,ATF3,BCL2,BCL2L1,BCL6,BIK,BIRC3,BMP4,BTG1,CACNB3,CARD11,CASP1,CASP6,CAT,CCAR1,CCNB1,CCR8,CD226,CD4,CD44,CD6,CD70,CD9,CDKN1A,CEBPB,CFLAR,CISH,CLC,CLEC11A,CNR1,CNTF,CSF1,CSF2RA,CSNK1A1,CSNK2A2,CTLA4,CTSD,CXCL1,CXCL10,CXCL2,CXCL8,CYLD,DAPK2,DDIT3,DFFA,DICER1,DKK3,DLL1,DNMT3B,DRAM1,DUSP4,DUSP5,EFNA1,EFNB1,EGFR,EIF4E,ENTPD…	229
Cell Death and Survival	Apoptosis of neurons	0.000821	Decreased	-2.853	AARS,ADA,ADAM17,ADCY1,ADCYAP1R1,AGER,AGRN,AIFM1,AKT3,ALOX15,ARRB2,ASAH1,ATF3,ATF4,ATN1,ATP2C1,ATRX,BARHL1,BCL2,BCL2L1,BCL2L2,BECN1,BNIP3,BOK,BTG1,CASP1,CASP6,CAT,CCNB1,CDKN1A,CEBPB,CHL1,CNR1,CNTF,CREM,DDIT3,DFFA,DLX1,DLX2,DNM1L,DRAXIN,DUSP1,EGLN3,ELAVL4,EPHA7,EPOR,ESR1,ESR2,FAIM,FAM162A,FCGR1A,FN1,FOXB1,FOXO3,FZD9,GDNF,GFRA1,GHRL,GLP1R,GLRX,GNAO1,GPI,GRIK5,GRIN1,HERPUD1,HK2,HRK,HSPD1,HSPH1,ID2,IG…	155
