## Supplemental Table S1 for "Impaired lysosomal acidification triggers iron deficiency, necrotic cell death and inflammation *in vivo*"

### Sheet: Sheet0
Table S1. GSE47836-Disease or functions annotation for cell death and survival (related to Figure 3)
Categories	Diseases or Functions Annotation	p-value	Predicted Activation State	Activation z-score	Molecules	# Molecules
Cell Death and Survival	Necrosis	3.4e-53	Increased	2.231	A4GALT,AAAS,AAK1,ABCB1,ABCC4,ABCC8,ABCE1,ABCG2,ABL1,ABL2,ACAT1,ACD,ACHE,ACLY,ACSL1,ADAM10,ADAM12,ADAM15,ADAMTS16,ADCYAP1R1,ADM,ADORA1,ADORA2A,ADRA1A,AGR2,AGT,AHR,AHSA1,AIFM1,AIMP2,AKAP12,AKR1B1,AKT3,ALDH1A1,ALDH1L1,ALDH3A1,ALDOA,ALOX15,ANKRD1,ANP32A,ANTXR2,API5,APIP,APMAP,APOA1,APOC1,APOE,APOL1,ARAF,AREG,ARG2,ARHGAP18,ARHGDIA,ARHGEF3,ARHGEF6,ARR3,ARRB1,ARTN,ASCL1,ASS1,ATF3,ATF4,ATG12,ATG14,ATG4A,…	1018
Cell Death and Survival	Apoptosis	8.04e-48		1.315	A4GALT,AAAS,ABCB1,ABCE1,ABCG2,ABL1,ABL2,ACD,ACHE,ACLY,ACSL1,ACSL4,ADAM10,ADAM12,ADAM15,ADAMTSL4,ADCYAP1R1,ADM,ADORA1,ADORA2A,ADRA1A,AGT,AHCTF1,AHR,AHSA1,AIFM1,AIFM2,AIMP2,AIRE,AKAP12,AKR1B1,AKT3,ALDH1A1,ALDH1L1,ALDH3A1,ALDOA,ALDOC,ALMS1,ALOX15,ALX3,ALX4,AMOT,ANGPT4,ANGPTL4,ANKRD1,ANP32A,ANTXR2,ANXA11,ANXA7,APBB1,APCS,APH1B,API5,APIP,APOA1,APOC1,APOE,AQP3,ARAF,AREG,ARG2,ARHGAP18,ARHGDIA,ARHGDIB,AR…	993
Cell Death and Survival	Cell death of tumor cell lines	2.48e-30	Increased	2.333	A4GALT,AAAS,ABCB1,ABCC4,ABCE1,ABCG2,ABL1,ABL2,ACD,ACHE,ADAM10,ADAMTS16,ADM,ADORA1,ADORA2A,AGR2,AGT,AHR,AHSA1,AIFM1,AIMP2,AKAP12,AKR1B1,AKT3,ALDH1L1,ALOX15,ANKRD1,ANTXR2,API5,APMAP,APOE,ARAF,AREG,ARHGDIA,ARHGEF3,ARHGEF6,ATF3,ATF4,ATG12,ATG14,ATG4A,ATMIN,ATP13A2,ATXN1,AURKA,AVPI1,BACH1,BACH2,BARD1,BBC3,BCAR1,BCL10,BCL2A1,BCL2L11,BCL2L12,BCL2L2,BCL3,BCL6,BCL6B,BEX2,BHLHE40,BIK,BIRC2,BIRC3,BIRC5,BIRC…	605
Cell Death and Survival	Cell survival	2.33e-29	Increased	3.982	ABCB1,ABCC10,ABCG2,ABL1,ABL2,ACHE,ACLY,ACTL6A,ADCYAP1R1,ADORA1,ADORA2A,AGR2,AHR,AIFM1,AKT3,ANKRD1,ANLN,ANTXR2,APOE,AQP3,AREG,ARFGEF2,ARRB1,ARTN,ASF1A,ASS1,ATF3,ATF4,ATG12,ATP13A2,ATP2C1,ATP7A,ATXN1,AURKA,AVP,BARD1,BBC3,BCAR1,BCL10,BCL11B,BCL2A1,BCL2L11,BCL2L2,BCL3,BCL6,BCL6B,BEX2,BHLHE40,BIK,BIRC2,BIRC5,BIRC7,BMP4,BMP6,BRCA1,BRCA2,BRD7,BRIP1,BTG2,BUB1B,BUD23,C8orf44-SGK3/SGK3,CALB1,CAMK1G,CAMK2D,…	568
Cell Death and Survival	Cell viability	5.78e-28	Increased	3.793	ABCB1,ABCC10,ABCG2,ABL1,ABL2,ACHE,ACLY,ACTL6A,ADCYAP1R1,ADORA1,ADORA2A,AGR2,AHR,AIFM1,AKT3,ANKRD1,ANLN,ANTXR2,APOE,AQP3,AREG,ARFGEF2,ARRB1,ARTN,ASF1A,ASS1,ATF3,ATG12,ATP13A2,ATP2C1,ATP7A,ATXN1,AURKA,AVP,BARD1,BBC3,BCAR1,BCL10,BCL11B,BCL2A1,BCL2L11,BCL2L2,BCL3,BCL6,BCL6B,BEX2,BHLHE40,BIK,BIRC2,BIRC5,BIRC7,BMP4,BMP6,BRCA1,BRCA2,BRD7,BRIP1,BTG2,BUB1B,BUD23,C8orf44-SGK3/SGK3,CALB1,CAMK1G,CAMK2D,CAMK2…	538
Cell Death and Survival	Apoptosis of tumor cell lines	7.82e-24		1.828	A4GALT,AAAS,ABCB1,ABCE1,ABCG2,ABL1,ABL2,ACD,ADM,ADORA1,ADORA2A,AGT,AHR,AHSA1,AIFM1,AIMP2,AKAP12,AKR1B1,AKT3,ALDH1L1,ALOX15,ANKRD1,API5,APOE,ARAF,AREG,ARHGDIA,ARHGEF3,ARHGEF6,ATF3,ATF4,ATMIN,AURKA,BACH1,BACH2,BARD1,BBC3,BCAR1,BCL10,BCL2A1,BCL2L11,BCL2L12,BCL2L2,BCL3,BCL6,BCL6B,BEX2,BHLHE40,BIK,BIRC2,BIRC3,BIRC5,BIRC7,BMF,BMP4,BMP6,BRCA1,BRCA2,BTG2,BUD23,C8orf44-SGK3/SGK3,CALB1,CAMK2G,CARD14,CASP14…	477
Cell Death and Survival,Organismal Injury and Abnormalities	Necrosis of epithelial tissue	9.43e-19		-0.057	AAK1,ABCG2,ABL1,ABL2,ADAM15,ADM,AGT,AHR,AIFM1,ALDH1A1,ALDH3A1,ALOX15,API5,APOL1,ARG2,ARHGAP18,ASS1,ATF3,ATP13A2,AURKA,BBC3,BCL10,BCL2A1,BCL2L11,BCL2L2,BCL6,BIK,BIRC2,BIRC3,BIRC5,BMF,BMP4,BMP6,CALB1,CALCA,CARD14,CBS/CBSL,CD74,CDC37,CDH1,CDKN1A,CEACAM1,CELA2A,CIT,COL4A2,COX11,CRYAA/CRYAA2,CRYAB,CTH,CUL7,CXCL12,CXCL3,CXCR4,CYP2E1,DCN,DLX2,DUSP6,DYNLL1,E2F1,EDN1,EIF2AK2,EIF3H,ELK1,EMP1,ERCC1,ESR2,FAH…	240
Cell Death and Survival	Cell death of connective tissue cells	2.82e-18		-0.801	A4GALT,ABCB1,ABCC4,ABCE1,ABCG2,ABL1,ABL2,ADAM12,ADM,AGT,AHR,AIFM1,ARR3,ATF3,ATF4,BACH2,BBC3,BCL2A1,BCL2L11,BCL2L2,BCL6,BIK,BIRC2,BIRC3,BIRC5,BMF,BMP4,BRCA1,BRCA2,CALB1,CASZ1,CCL24,CCN3,CCNB1,CCNC,CD2,CDC20,CDH1,CDK2,CDKN1A,CDKN2C,CENPE,CLEC18B,CREBL2,CRYAB,CUL3,CUL7,DAPK3,DCN,DDIAS,DHCR24,DKK1,DNMT1,DPYSL4,DUSP1,DUSP4,E2F1,EGR2,EIF2AK2,EIF3H,ELK1,ETS1,FANCD2,FAS,FGFR2,FH,FKBP4,FN1,FOXO3,FUS,GADD4…	237
Cell Death and Survival	Neuronal cell death	3.22e-18		0.135	ABL1,ACHE,ADAM12,ADCYAP1R1,ADORA1,ADORA2A,AGT,AIFM1,AKT3,ALOX15,ANP32A,APOE,AREG,ARRB1,ARTN,ASCL1,ATF3,ATF4,ATG12,ATP13A2,ATP2C1,ATP7A,ATXN1,ATXN7,AVP,B4GALNT1,BARHL1,BBC3,BCL11B,BCL2L11,BCL2L2,BIRC5,BMP4,BTG1,BTG2,CACNA1A,CACNG8,CADPS2,CALB1,CASP6,CCN2,CCNB1,CD200,CD80,CDK2,CDK5,CDKN1A,CIAPIN1,CIT,CITED1,COQ9,CORO1A,CREBBP,CREM,CTF1,CTH,CX3CL1,CXCL1,CXCL12,CXCL3,DKK1,DLX1,DLX2,DLX4,DPYSL3,DRAXIN…	266
Cell Death and Survival,Organismal Injury and Abnormalities	Cell death of epithelial cells	1.35e-16		-0.442	AAK1,ABCG2,AHR,AIFM1,ALDH1A1,ALDH3A1,ALOX15,API5,APOL1,ATF3,ATP13A2,AURKA,BBC3,BCL10,BCL2A1,BCL2L11,BCL6,BIK,BIRC2,BIRC3,BIRC5,BMF,BMP4,BMP6,CALB1,CALCA,CARD14,CBS/CBSL,CDC37,CDH1,CDKN1A,CEACAM1,CELA2A,CIT,COX11,CRYAA/CRYAA2,CRYAB,CTH,CUL7,CXCL3,CYP2E1,DCN,DLX2,DYNLL1,E2F1,EDN1,EIF2AK2,EIF3H,ELK1,EMP1,ERCC1,ESR2,FAH,FAS,FGF7,FGFR1,FKBP4,FOXO3,FYN,GADD45A,GADD45B,GAPDH,GAS7,GDF15,GLIS2,GNLY,GSN,HI…	201
Cell Death and Survival	Cell death of immune cells	1.42e-15		1.802	ABCC4,ABL1,ACAT1,ADORA2A,AHR,AIFM1,ANTXR2,APOE,ARRB1,ATF3,BBC3,BCL10,BCL11B,BCL2A1,BCL2L11,BCL3,BCL6,BIK,BIRC2,BIRC3,BIRC5,BMF,BMP4,BRCA1,BTG1,CALCA,CAMK2G,CAMLG,CASP6,CCL21,CCNB1,CCR7,CD2,CD22,CD27,CD59,CD74,CD79A,CD80,CD8A,CD99,CDK2,CDKN1A,CLC,CLEC10A,COL1A1,CORO1A,CR2,CSF2,CSF2RB,CSNK2A2,CX3CL1,CXCL1,CXCL12,CXCL2,CXCR4,DCN,DEF6,DKK3,DNMT3B,DRAM1,DUSP4,DUSP5,E2F1,EIF2AK2,EIF4B,ELF1,EOMES,EPHA4,…	246
Cell Death and Survival	Cell death of blood cells	3.32e-15		1.641	ABCB1,ABCC4,ABL1,ACAT1,ADORA2A,AHR,AIFM1,ANTXR2,APOE,ARRB1,ATF3,BBC3,BCL10,BCL11B,BCL2A1,BCL2L11,BCL2L2,BCL3,BCL6,BIK,BIRC2,BIRC3,BIRC5,BMF,BMP4,BRCA1,BTG1,CALCA,CAMK2G,CAMLG,CASP6,CCL21,CCNB1,CCR7,CD2,CD22,CD27,CD59,CD74,CD79A,CD80,CD8A,CD99,CDK2,CDKN1A,CLC,CLEC10A,COL1A1,CORO1A,CR2,CREBBP,CSF2,CSF2RB,CSNK2A2,CX3CL1,CXCL1,CXCL12,CXCL2,CXCR4,DCN,DEF6,DKK3,DNMT3B,DRAM1,DUSP4,DUSP5,E2F1,EIF2AK2,EIF…	257
Cell Death and Survival	Cell viability of tumor cell lines	2.55e-14	Increased	2.079	ABCB1,ABCG2,ABL1,ABL2,ACHE,ADORA2A,AGR2,AHR,AIFM1,AKT3,ANKRD1,ANLN,ANTXR2,APOE,AQP3,AREG,ARFGEF2,ARRB1,ARTN,ASF1A,ATF3,ATP13A2,ATP2C1,AURKA,BARD1,BCL2A1,BCL2L11,BCL6,BCL6B,BEX2,BHLHE40,BIRC2,BIRC5,BIRC7,BRCA1,BRCA2,BRD7,BRIP1,BTG2,BUB1B,BUD23,C8orf44-SGK3/SGK3,CAMK1G,CAMK2D,CCN2,CCN3,CCNA2,CCNB1,CD200,CD79A,CD82,CDH1,CDK2,CDKN1A,CDKN1C,CDKN2C,CENPA,CIC,CLCN4,CLDN3,COL1A1,CRBN,CSE1L,CSF2,CTTN,CXCL…	331
Cancer,Cell Death and Survival,Organismal Injury and Abnormalities	Cell death of tumor	8.01e-13		1.244	ABL1,ACLY,ADAM12,AIFM1,ATF3,B4GALNT1,BCL2L11,BCL2L2,BEX2,BIK,BIRC2,BIRC3,BIRC5,BIRC7,BMP4,BMP6,BRCA1,BTG1,BUB1B,CASP6,CD22,CD59,CD74,CDC25B,CDC45,CDH1,CDK2,CDKN1A,CEACAM1,COPA,CRYAB,CSE1L,CSF2,CSF3R,CXCL12,CXCR4,DNMT3B,DUSP9,E2F1,EDNRA,EIF2AK2,EIF3L,ETS1,FAS,FGF17,FGF18,FGF8,FGFR1,FHL2,FMOD,FOXM1,GADD45A,GCH1,GDF15,GFI1B,GZMB,HBEGF,HES1,HIPK2,HMGA2,HMOX1,HSP90AB1,HSPB8,ICOS,IGF1R,IGFBP3,IL10,IL15…	175
Cancer,Cell Death and Survival,Organismal Injury and Abnormalities,Tumor Morphology	Necrosis of tumor	1.03e-12		1.235	ABL1,ACLY,ADAM12,AIFM1,ATF3,B4GALNT1,BCL2L11,BCL2L2,BEX2,BIK,BIRC2,BIRC3,BIRC5,BIRC7,BMP4,BMP6,BRCA1,BTG1,BUB1B,CASP6,CD22,CD59,CD74,CDC25B,CDC45,CDH1,CDK2,CDKN1A,CEACAM1,COPA,CRYAB,CSE1L,CSF2,CSF3R,CXCL12,CXCR4,DNMT3B,DUSP9,E2F1,EDNRA,EIF2AK2,EIF3L,ETS1,FAS,FGF17,FGF18,FGF8,FGFR1,FHL2,FMOD,FOXM1,GADD45A,GCH1,GDF15,GFI1B,GZMB,HBEGF,HES1,HIPK2,HMGA2,HMOX1,HSP90AB1,HSPB8,ICOS,IGF1R,IGFBP3,IL10,IL15…	174
Cell Death and Survival	Apoptosis of neurons	1.19e-12		-1.223	ABL1,ADCYAP1R1,ADORA1,ADORA2A,AGT,AIFM1,AKT3,ALOX15,ANP32A,APOE,ARRB1,ASCL1,ATF3,ATF4,ATP2C1,ATP7A,ATXN1,B4GALNT1,BARHL1,BBC3,BCL11B,BCL2L11,BCL2L2,BIRC5,BTG1,BTG2,CACNA1A,CALB1,CASP6,CCNB1,CD200,CDK2,CDK5,CDKN1A,CIT,CITED1,COQ9,CORO1A,CREBBP,CREM,CXCL12,DKK1,DLX1,DLX2,DRAXIN,DUSP1,E2F1,EN2,ESR2,FAIM2,FAM162A,FAS,FGF8,FGFR3,FMR1,FN1,FOXO3,FRAT1,FYN,FZR1,GAL,GAPDH,GATA3,GDF5,GFRA1,GFRA3,GPI,GRID2,…	167
Cancer,Cell Death and Survival,Organismal Injury and Abnormalities,Tumor Morphology	Cell death of tumor cells	7.03e-12		1.235	ABL1,ACLY,ADAM12,AIFM1,ATF3,BCL2L11,BCL2L2,BEX2,BIK,BIRC2,BIRC3,BIRC5,BIRC7,BMP4,BMP6,BRCA1,BUB1B,CASP6,CD22,CD59,CD74,CDC25B,CDC45,CDH1,CDK2,CDKN1A,CEACAM1,COPA,CSE1L,CSF2,CXCL12,CXCR4,DNMT3B,DUSP9,E2F1,EDNRA,EIF2AK2,EIF3L,ETS1,FAS,FGF17,FGF18,FGF8,FGFR1,FHL2,FMOD,FOXM1,GADD45A,GCH1,GDF15,GFI1B,GZMB,HBEGF,HES1,HIPK2,HMGA2,HMOX1,HSP90AB1,HSPB8,IGF1R,IGFBP3,IL10,IL15,IL18,IL1B,IL24,IL33,IL7,INHBA,…	168
Cell Death and Survival	Cell death of fibroblast cell lines	9.27e-12		0.147	A4GALT,ABCB1,ABCC4,ABCE1,ABCG2,ABL1,ABL2,ADAM12,AGT,AHR,AIFM1,ATF3,ATF4,BACH2,BBC3,BCL2A1,BCL2L11,BCL2L2,BCL6,BIRC2,BIRC3,BIRC5,BMF,BRCA1,BRCA2,CALB1,CASZ1,CCNB1,CCNC,CD2,CDC20,CDK2,CDKN1A,CLEC18B,CREBL2,CRYAB,CUL7,DAPK3,DDIAS,DKK1,DNMT1,DPYSL4,DUSP1,DUSP4,E2F1,EGR2,EIF2AK2,EIF3H,ELK1,ETS1,FANCD2,FAS,FGFR2,FH,FKBP4,FN1,FOXO3,FUS,GADD45A,GADD45B,GCG,GLS,GNAQ,GPI,GRID2,GSN,GSTM5,GZMB,HIPK2,HMOX1,HN…	160
Cell Death and Survival	Cell death of central nervous system cells	1.48e-11		-0.485	ABL1,ACHE,ADAM12,ADORA1,ADORA2A,AIFM1,ALOX15,ANP32A,APOE,ATF3,ATF4,ATP13A2,ATP2C1,ATXN1,B4GALNT1,BBC3,BCL2L11,BCL2L12,BCL2L2,CADPS2,CASP6,CCNB1,CDK2,CDK5,CDKN1A,CREBBP,CRYAB,CXCL1,CXCL12,CXCL3,DKK1,DUSP1,E2F1,E2F3,EDN1,FAIM2,FAS,FGF8,FOXO3,FRAT1,FUS,FZR1,GAL,GAPDH,GRID2,GZMB,HBEGF,HDAC9,HK2,HMGB2,HSP90AA1,HSPB1,HTRA2,IGF1R,IL10,IL1B,IL1RN,ITPRIP,KLF6,KSR1,LCN2,LRPAP1,MAP1B,MAP2K3,MAPK10,MAPK14,ME…	116
Cell Death and Survival	Cell death of breast cancer cell lines	1.68e-11		-0.001	ABCC4,ABCG2,ABL1,ABL2,ADM,AHR,ALOX15,ARHGDIA,BACH1,BARD1,BCAR1,BCL10,BCL2L11,BCL2L12,BCL2L2,BCL6,BEX2,BHLHE40,BIK,BIRC2,BIRC3,BIRC5,BRCA1,C8orf44-SGK3/SGK3,CASP14,CASP6,CCN2,CDCP1,CDH1,CDK2,CDKN1A,CEACAM1,CPEB2,CRYAB,CSE1L,CTCF,CYP26A1,CYP3A4,DHODH,DHX9,DPH2,DRAM1,DUSP1,DUSP4,E2F1,EIF4B,ELF5,ELK1,ENPP2,ESR2,FAS,FBXO32,FGF7,FGF8,FGFR1,FGFR2,FN1,FOXM1,FOXO3,GADD45A,GPX7,HDAC5,HDAC9,HK2,HMOX1,HSPB1,…	138
Cell Death and Survival,Organismal Injury and Abnormalities	Apoptosis of epithelial cells	5.13e-11		-1.68	AHR,ALDH1A1,ATF3,AURKA,BBC3,BCL2A1,BCL2L11,BIK,BIRC2,BIRC3,BIRC5,BMF,BMP6,CALCA,CBS/CBSL,CDC37,CDH1,CDKN1A,CEACAM1,CELA2A,CIT,CRYAA/CRYAA2,CRYAB,DCN,E2F1,EDN1,EIF3H,ERCC1,ESR2,FAH,FAS,FGFR1,FKBP4,GADD45A,GADD45B,GDF15,GLIS2,GSN,HIPK2,HRH2,ID1,ID2,IFNGR1,IL10,IL11,IL15,IL17A,IL18,IL1B,INHBA,IQGAP2,ITGA3,ITGB1,KIF3A,KRT18,KSR1,LCN2,LDLR,LRRC32,MAPK14,MDM2,MEIS2,MET,MSI1,MSX2,MVK,MYB,MYC,NCF1,NCOA1,…	112
Cell Death and Survival	Apoptosis of fibroblast cell lines	7.79e-11		0.989	A4GALT,ABCB1,ABCE1,ABL1,ABL2,ADAM12,AGT,AHR,AIFM1,ATF3,BACH2,BBC3,BCL2A1,BCL2L11,BCL6,BIRC2,BIRC3,BRCA1,CALB1,CASZ1,CCNB1,CCNC,CD2,CDC20,CDKN1A,CREBL2,CRYAB,CUL7,DAPK3,DDIAS,DKK1,DNMT1,DUSP1,DUSP4,E2F1,EIF2AK2,EIF3H,ETS1,FAS,FGFR2,FH,FN1,FOXO3,FUS,GADD45A,GCG,GLS,GNAQ,GPI,GRID2,GSN,GZMB,HIPK2,HNRNPA1,HTRA2,IAPP,ID1,ID2,IL17RD,ILK,ITGB1,MAP1S,MAP3K8,MAPK14,MDM2,MELK,MEN1,MET,MFN2,MNT,MXD1,MYC,NFAT…	124
Cell Death and Survival,Neurological Disease,Organismal Injury and Abnormalities	Cell death of brain cells	7.91e-11		-0.338	ABL1,ACHE,ADAM12,ADORA1,ADORA2A,AIFM1,ALOX15,ANP32A,APOE,ATF3,ATF4,ATP13A2,ATP2C1,ATXN1,B4GALNT1,BBC3,BCL2L11,BCL2L2,CADPS2,CASP6,CCNB1,CDK2,CDK5,CDKN1A,CREBBP,CXCL1,CXCL12,CXCL3,DKK1,DUSP1,E2F1,E2F3,FAIM2,FAS,FGF8,FOXO3,FRAT1,FUS,FZR1,GAL,GAPDH,GRID2,GZMB,HBEGF,HDAC9,HK2,HMGB2,HSPB1,HTRA2,IGF1R,IL10,IL1B,IL1RN,ITPRIP,KLF6,KSR1,LCN2,LRPAP1,MAP1B,MAP2K3,MAPK10,MAPK14,MEF2C,MEF2D,MFN2,MT3,NCF1,NFAT…	107
Cell Death and Survival	Apoptosis of blood cells	1.22e-10		-1.394	ABL1,ADORA2A,AHR,APOE,ARRB1,ATF3,BBC3,BCL10,BCL11B,BCL2A1,BCL2L11,BCL2L2,BCL3,BCL6,BIRC2,BIRC3,BIRC5,BMF,BMP4,BRCA1,BTG1,CALCA,CAMK2G,CAMLG,CASP6,CCL21,CCNB1,CCR7,CD2,CD22,CD27,CD59,CD80,CDK2,CDKN1A,CLC,COL1A1,CORO1A,CR2,CREBBP,CSF2,CX3CL1,CXCL1,CXCL12,CXCL2,CXCR4,DCN,DKK3,DNMT3B,DUSP4,DUSP5,E2F1,EIF2AK2,EPAS1,EPHA4,ETS1,FANCC,FAS,FOXO3,FOXP1,FYN,GADD45B,GFI1B,GPAM,GSN,GZMB,HIPK2,HOXA9,HSP90AB1,I…	177
Cell Death and Survival	Apoptosis of connective tissue cells	1.46e-10	Decreased	-2.043	ABL1,ABL2,ADAM12,ADM,AGT,AHR,ARR3,ATF3,BBC3,BCL2L11,BIK,BIRC2,BIRC3,BIRC5,BMP4,CCL24,CCN3,CDH1,CDKN1A,CDKN2C,CUL3,DCN,DDIAS,DHCR24,DKK1,DUSP1,DUSP4,E2F1,EIF2AK2,ELK1,FAS,FGFR2,FN1,FOXO3,GIP,GPX7,GRN,GZMB,HAS3,HBEGF,IGF1R,IGFBP3,IL10,IL11,IL18,IL1B,IL24,ITGB1,JUND,KSR1,LZTS1,MAP2K3,MAP4,MAPK14,MBTPS1,MDM2,MEN1,MSI1,MYBL2,MYC,NFIC,NFKBIA,NGF,NLRP3,NOS3,NR0B2,NR4A1,PAK1,PARP1,PDGFB,PIK3CG,PLCG1,POLB…	112
Cell Death and Survival	Apoptosis of leukocytes	2.05e-10		-1.221	ABL1,ADORA2A,AHR,APOE,ARRB1,ATF3,BBC3,BCL10,BCL11B,BCL2A1,BCL2L11,BCL3,BCL6,BIRC2,BIRC3,BIRC5,BMF,BMP4,BRCA1,BTG1,CALCA,CAMK2G,CAMLG,CASP6,CCL21,CCNB1,CCR7,CD2,CD22,CD27,CD59,CD80,CDK2,CDKN1A,CLC,COL1A1,CORO1A,CR2,CSF2,CX3CL1,CXCL1,CXCL12,CXCL2,CXCR4,DCN,DKK3,DNMT3B,DUSP4,DUSP5,E2F1,EIF2AK2,EPHA4,ETS1,FANCC,FAS,FOXO3,FOXP1,FYN,GADD45B,GPAM,GSN,GZMB,HOXA9,HSP90AB1,ICOS,ID3,IDO1,IFNGR1,IL10,IL11,IL…	163
Cell Death and Survival,Organismal Injury and Abnormalities,Renal and Urological Disease	Necrosis of kidney	2.12e-10		1.393	AAK1,ABCG2,ADORA1,AGT,API5,APOE,APOL1,AREG,ATF3,ATP13A2,BCL10,BCL2A1,BCL2L11,BCL6,BIK,BIRC2,BIRC3,BIRC5,BRCA1,BRCA2,CALB1,CALCA,CARD14,CCN2,CCNB1,CCNI,CD2,CDK2,CDKN1A,COX11,CRYAB,DCN,DUSP1,DUSP4,EDN1,EIF2AK2,EMP1,F7,FAS,FDFT1,FGF4,FYN,GAPDH,GAS7,GLIS2,GLP2R,GLS,GNAQ,GSN,GSTM5,HELLS,HIPK2,HK2,HMOX1,HSPB1,HTRA2,IAPP,IDO1,IGF1R,IGFBP3,IL17RD,IL18,IL1B,IL24,IL32,ILK,ITGB1,KMO,LCN2,MAP1LC3A,MAP1S,MAP2…	137
